# Adaptation to free-living drives loss of beneficial endosymbiosis through metabolic trade-offs

**DOI:** 10.64898/2026.04.16.718893

**Authors:** Erika M. Hansson, Irma Vitonytė, Guy Leonard, Rachel Smith, Daniel Malumphy Mon-tesdeoca, Fiona R. Savory, Perdita E. Barran, Luke T. Dunning, Jon Slate, Thomas A. Richards, Andrew P. Beckerman, Duncan D. Cameron, Michael A. Brockhurst

## Abstract

Symbioses are widespread (1) and underpin the function of diverse ecosystems (2–6), but their evolutionary stability is challenging to explain (7,8). Fitness trade-offs between contrasting intracellular and extracellular niches could act to stabilise endosymbioses because adaptation to either niche is predicted to reduce fitness in the alternate niche, thus reinforcing symbiosis (8,9). Here, we experimentally evolved four diverse *Chlorella* green algal endosymbionts of *Paramecium bursaria* to free-living conditions supplying either an amino acid, as provisioned by hosts (10,11), or nitrate, as available in freshwater (12), as the sole nitrogen source. Experimental algal populations adapted to free-living environments, generally increasing in population density and cellular chlorophyll content over time. In one of the four endosymbiont strains, adaptation to the nitrate free-living environment, but not the amino acid environments, drove the loss of fitness benefits to the host in reconstituted symbioses. This loss was not associated with reduced ability to grow on host-provisioned amino acids, nor lost ability to release the sugars provisioned to the host (10,13). Genome sequencing of evolved algal lines revealed genomic divergence between nitrate-adapted and amino acid-adapted lines, affecting genes involved with metabolic organisation and intracellular resource transport. Untargeted metabolomic profiling further showed extensive changes to membrane remodelling and turnover in N-evolved lines. Together, our data support a role for metabolic trade-offs driving divergence between contrasting intracellular and extracellular niches, with nitrogen as a key environmental axis driving divergence. Fitness trade-offs may, therefore, be a general, simple mechanism acting to reinforce symbiosis, contributing to evolutionary stability.
