## Supplementary materials 3 for "Adaptation to free-living drives loss of beneficial endosymbiosis through metabolic trade-offs"

### Sheet: Sheet2
m/z	MSMS
247.17	255.232, 191.11,184.000,204.976,209.155,112.987
249.186	255.232, 191.11,184.000,204.976,209.155,112.987
251.201	255.232, 191.11,184.000,204.976,209.155,112.987
253.093	255.232, 191.11,184.000,204.976,209.155,112.987
378.079	311.172, 325.187, 339.206
389.158	311.172, 325.187, 339.206
395.304	311.172, 325.187, 339.206
397.142	401.143,369.114,255.238,153.00
404.093	404.117,412.190,341.117,61.991,152.995
481.337	483.280, 255.238, 256.240, 146.048, 152.995, 128.036, 341.110 ,451.097,253.217
508.348	508.370,277.222,341.117,418.985,490.364,131.081
509.346	508.370,277.222,341.117,418.985,490.364,131.081
513.293	519.159, 277.222, 311.173, 341.110, 379.197, 248.961, 418.973, 154.974, 112.987
524.342	529.315, 341.110, 249.189, 325.189, 455.151, 393.180, 311.173, 379.164, 184.005
546.237	236.109, 293.128, 130.061, 379.183, 311.172, 423.173, 334.180, 510.283
548.251	554.273
613.205	576.257,311.172, 576.257, 509.146, 89.023
619.312	341.110, 627.216,619.342, 179.058
625.356	341.115, 255.236, 325.193, 473.292, 555.291, 178.056
637.35	297.157, 255.238, 391.228, 409.242, 171.102, 152.995
643.409	255.236, 152.998, 311.172
653.345	397.141,153.000,483.086,277.222,415.146
665.392	325.189, 255.238, 391.228, 279.236, 415.232, 152.995,633.394
673.225	671.472,391.228,255.238,391.228,409.242,152.995
673.383	671.472,391.228,255.238,391.228,409.242,152.995
675.335	681.425,341.117, 179.053,161.046
682.42	681.425,341.117, 179.053,161.046
690.217	693.405, 695.474, 415.232, 413.219, 279.236, 325.189, 433.243, 152.995, 576.260, 255.236
692.219	695.474,279.236,415.232,433.243,153.000,255.238
695.441	695.474,279.236,415.232,433.243,153.000,255.238
697.375	695.474,279.236,415.232,433.243,153.000,255.238
701.375	701.410,709.395, 277.222,255.238,153.00,589.801
704.196	709.395,279.236,251.204,152.995,295.230,415.225
713.377	719.501,253.223,483.280,391.228,152.995,465.271
717.254	719.501,253.223,483.280,391.228,152.995,465.271
723.482	721.512, 255.236, 152.998, 391.233, 483.277,
731.458	733.516,279.236,255.238,483.280
733.457	741.488, 505.269, 279.240, 355.236, 483.285, 152.998
777.461	777.501,255.238,293.214,759.495,152.995,649.380,689.416,729.441
787.443	791.512,537.282,225.009,255.232,164.987
789.453	793.524,537.282,225.009,164.987
793.613	793.524, 537.280, 255.236, 225.008, 152.998, 391.233, 473.292
795.488	553.287, 255.238,241.015,152.995
803.446	807.508,255.238,241.015,391.228,553.287,153.000,78.959,719.492
808.461	815.511,225.009,537.282,255.238,279.236,559.265,473.292,391.235
809.456	815.511,537.282,255.238,225.009,277.222
810.464	817.523,225.009,164.987,537.282
812.469	817.523,225.009,164.987,537.282
815.469	817.523,225.009,164.987,537.282
819.493	818.530,555.293,225.009,355.080,164.987
821.479	818.530,555.293,225.009,355.080,164.987
823.466	831.514,821.534,555.293,255.238,277.222,225.009,152.995,355.073
824.465	831.514,821.534,555.293,255.238,277.222,225.009,152.995,355.073
827.448	833.535, 255.238, 241.015, 279.236, 391.235, 223.007, 153.000, 537.282,553.287
828.442	391.233, 554.284, 241.014, 255.236, 279.234, 152.998, 96.966
829.453	833.535, 255.238, 241.015, 279.236, 391.235, 223.007, 153.000, 537.282,553.287
830.455	255.232,279.236,833.525,553.279,391.228,152.995,571.301
847.458	849.517,721.410,153.035,255.232,761.427
859.494	279.236,241.015,577.291,415.225,153.000,709.395,777.422
863.459	865.517, 245.044,293.524,152.995,277.222,727.277
865.472	865.517, 245.044,293.524,152.995,277.222,727.277
883.456	881.509,325.195,70.386,863.488,573.390,152.995,863.488
884.457	881.509,325.195,70.386,863.488,573.390,152.995,863.488
905.438	277.222,397.141,249.189,657.362,125.025
919.417	921.525,483.280,397.141,733.468,637.370,293.214,146.048,1053.099
969.327	970.540,228.167,341.117,564.255,627.243,789.305
970.501	970.540,228.167,341.117,564.255,627.243,789.305
971.33	970.540,228.167,341.117,564.255,627.243,789.305
971.506	970.540,228.167,341.117,564.255,627.243,789.305
972.332	970.540,228.167,341.117,564.255,627.243,789.305
972.514	970.540,228.167,341.117,564.255,627.243,789.305
973.52	979.510,637.379
999.675	311.172, 325.187, 339.200, 297.156, 255.236, 473.284, 540.058, 598.233, 659.347, 152.998, 96.696
1021.66	277.222,249.189,311.173,684.470,745.502,513.312,485.278
1023.68	279.230,277.222,251.199,686.489,483.272,637.379,745.502,146.044
1025.69	279.230,277.222,251.199,686.489,483.272,637.379,745.502,146.044
1085.56	745.502,255.232,311.167,339.201,152.995,507.276,1025.543
1101.5	761.505,311.173,483.272,637.361,146.048,1551.658
1359.69	719.482,745.492,255.232,613.233,483.272,326.199,152.995,1164.007
1372.7	745.510, 255.236, 279.234, 297.156, 311.172, 325.187, 339.2, 152.993, 627.214, 719.490, 745.510, 1374.771
